# When the tap runs dry: The multi-tissue gene expression and physiological responses of water deprived *Peromyscus eremicus*

**DOI:** 10.1101/2024.01.22.576658

**Authors:** Danielle M. Blumstein, Matthew D. MacManes

## Abstract

The harsh and dry conditions of desert environments have resulted in genomic adaptations, allowing for desert organisms to withstand prolonged drought, extreme temperatures, and limited food resources. Here, we present a comprehensive exploration of gene expression across five tissues (kidney, liver, lung, gastrointestinal tract, and hypothalamus) and 19 phenotypic measurements to explore the whole-organism physiological and genomic response to water deprivation in the desert-adapted cactus mouse (*Peromyscus eremicus*). The findings encompass the identification of differentially expressed genes and correlative analysis between phenotypes and gene expression patterns across multiple tissues. Specifically, we found robust activation of the vasopressin renin-angiotensin-aldosterone system (RAAS) pathways, whose primary function is to manage water and solute balance. Animals reduce food intake during water deprivation, and upregulation of *PCK1* highlights the adaptive response to reduced oral intake via its actions aimed at maintained serum glucose levels. Even with such responses to maintain water balance, hemoconcentration still occurred, prompting a protective downregulation of genes responsible for the production of clotting factors while simultaneously enhancing angiogenesis which is thought to maintains tissue perfusion. In this study, we elucidate the complex mechanisms involved in water balance in the desert-adapted cactus mouse, *P. eremicus*. By prioritizing a comprehensive analysis of whole-organism physiology and multi-tissue gene expression in a simulated desert environment, we describe the complex and successful response of regulatory processes.
