## Supplemental table 1 for "When the tap runs dry: The multi-tissue gene expression and physiological responses of water deprived *Peromyscus eremicus*"

date	sample							reads	unique	multi	toomany	unmapped
30-Mar	1175	F	lu	no	S156	ME	L001	3893894	82.72%	13.96%	0.05%	124345
30-Mar	1154	F	lu	no	S91	ME	L001	4252618	78.56%	15.78%	0.05%	236352
29-Mar	1051	F	lu	WTR	S171	ME	L001	5395526	79.66%	15.84%	0.06%	235912
29-Mar	1010	F	lu	WTR	S166	ME	L001	5404032	80.34%	14.99%	0.05%	246028
30-Mar	1165	F	lu	yes	S121	ME	L001	5456004	75.41%	19.91%	0.04%	249785
29-Mar	1010	F	hyp	WTR	S169	ME	L001	5556040	79.19%	16.04%	0.04%	259104
29-Mar	1108	F	gi	WTR	S178	ME	L001	5628405	78.55%	15.73%	0.05%	314203
29-Mar	1051	F	hyp	WTR	S174	ME	L001	5639047	78.38%	16.64%	0.04%	274820
29-Mar	1010	F	liv	WTR	S167	ME	L001	5818030	79.56%	15.69%	0.04%	271836
29-Mar	1108	F	liv	WTR	S177	ME	L001	6031836	77.22%	18.00%	0.03%	284917
29-Mar	1108	F	kid	WTR	S179	ME	L001	6047562	76.31%	19.83%	0.04%	228197
29-Mar	1051	F	gi	WTR	S173	ME	L001	6188508	79.11%	15.97%	0.04%	297355
29-Mar	1051	F	kid	WTR	S175	ME	L001	6192808	76.55%	19.31%	0.04%	250371
30-Mar	1157	F	gi	no	S102	ME	L001	6871478	79.47%	13.28%	0.04%	491458
29-Mar	1010	F	gi	WTR	S168	ME	L001	7239768	79.50%	15.32%	0.06%	314871
30-Mar	1165	F	liv	yes	S120	ME	L001	7365365	76.81%	16.34%	0.05%	496014
30-Mar	1164	F	lu	no	S116	ME	L001	8199913	80.48%	15.20%	0.05%	345491
30-Mar	1157	F	lu	no	S106	ME	L001	8226147	79.36%	16.36%	0.04%	342856
30-Mar	1164	F	kid	no	S114	ME	L001	8314506	72.79%	23.91%	0.02%	270040
30-Mar	1157	F	hyp	no	S103	ME	L001	8862675	76.72%	18.65%	0.04%	400967
30-Mar	1157	F	liv	no	S105	ME	L001	9375688	79.12%	17.09%	0.04%	347350
29-Mar	1127	M	gi	yes	S47	ME	L001	9500068	78.94%	16.44%	0.05%	423923
30-Mar	1155	F	liv	yes	S95	ME	L001	9506441	77.65%	16.86%	0.04%	512743
29-Mar	1139	M	lu	yes	S66	ME	L001	10221683	75.69%	20.10%	0.04%	422244
30-Mar	1156	F	lu	yes	S101	ME	L001	10311397	78.47%	16.49%	0.05%	507831
30-Mar	1156	F	liv	yes	S100	ME	L001	11091578	75.77%	17.62%	0.06%	720563
30-Mar	1156	F	hyp	yes	S98	ME	L001	14079718	74.84%	18.28%	0.04%	955006
29-Mar	1138	M	hyp	yes	S58	ME	L001	14241066	76.39%	18.11%	0.04%	766003
30-Mar	1174	F	lu	no	S151	ME	L001	14538171	79.02%	18.79%	0.03%	306686
30-Mar	1173	M	kid	no	S144	ME	L001	14579196	78.99%	18.26%	0.05%	383117
30-Mar	1154	F	liv	no	S90	ME	L001	14811725	75.01%	17.49%	0.05%	1095471
30-Mar	1157	F	kid	no	S104	ME	L001	15188759	73.74%	22.25%	0.04%	594410
29-Mar	1143	M	kid	no	S69	ME	L001	15192941	77.27%	18.80%	0.06%	573362
30-Mar	1164	F	hyp	no	S113	ME	L001	15210921	75.09%	20.40%	0.03%	674121
30-Mar	1169	M	hyp	no	S128	ME	L001	16272429	80.84%	15.18%	0.03%	632882
29-Mar	1127	M	hyp	yes	S48	ME	L001	16621049	78.02%	17.42%	0.04%	740846
30-Mar	1148	M	liv	yes	S75	ME	L001	17411680	79.57%	16.75%	0.04%	623987
30-Mar	1154	F	kid	no	S89	ME	L001	17748125	75.61%	20.49%	0.04%	676004
30-Mar	1168	F	kid	yes	S124	ME	L001	17836830	79.20%	16.98%	0.04%	663302
30-Mar	1165	F	hyp	yes	S118	ME	L001	17968411	74.81%	18.29%	0.04%	1222942
30-Mar	1169	M	gi	no	S127	ME	L001	18018121	79.90%	15.03%	0.05%	888415
29-Mar	1132	M	lu	no	S56	ME	L001	18032305	78.88%	16.79%	0.05%	760622
30-Mar	1171	F	hyp	no	S138	ME	L001	18215441	80.94%	16.06%	0.02%	532980
30-Mar	1173	M	lu	no	S146	ME	L001	18269949	79.44%	15.27%	0.06%	939156
30-Mar	1178	M	liv	no	S160	ME	L001	18292218	79.63%	17.28%	0.03%	550847
30-Mar	1158	M	kid	yes	S109	ME	L001	18358688	78.85%	17.21%	0.05%	697939
30-Mar	1156	F	kid	yes	S99	ME	L001	18374213	74.81%	20.35%	0.05%	870216
30-Mar	1169	M	kid	no	S129	ME	L001	18516357	77.42%	18.35%	0.06%	757279
30-Mar	1192	M	kid	yes	S164	ME	L001	18566820	77.32%	18.64%	0.07%	719241
29-Mar	1139	M	hyp	yes	S63	ME	L001	18741853	76.51%	18.41%	0.04%	932499
29-Mar	1108	F	hyp	yes	S35	ME	L001	18765992	79.98%	15.93%	0.04%	746320
30-Mar	1165	F	gi	yes	S117	ME	L001	18908443	76.07%	16.23%	0.05%	1429087
30-Mar	1170	F	liv	yes	S135	ME	L001	18954170	80.11%	16.10%	0.04%	698899
30-Mar	1148	M	kid	yes	S74	ME	L001	19155741	77.53%	18.93%	0.05%	655886
30-Mar	1148	M	hyp	yes	S73	ME	L001	19256807	79.78%	15.75%	0.04%	841815
30-Mar	1170	F	lu	yes	S136	ME	L001	19278375	79.92%	16.30%	0.04%	706094
29-Mar	1143	M	hyp	no	S68	ME	L001	19300460	79.87%	15.65%	0.04%	844327
29-Mar	1143	M	liv	no	S70	ME	L001	19375004	80.60%	16.21%	0.03%	599131
29-Mar	1071	M	lu	no	S16	ME	L001	19436365	81.35%	14.90%	0.06%	703150
29-Mar	1132	M	hyp	no	S53	ME	L001	19447202	78.70%	16.91%	0.04%	832732
30-Mar	1165	F	kid	yes	S119	ME	L001	19484367	72.93%	19.66%	0.06%	1417444
30-Mar	1164	F	gi	no	S112	ME	L001	19643839	77.75%	16.78%	0.06%	1046336
30-Mar	1164	F	liv	no	S115	ME	L001	19874126	78.15%	17.10%	0.03%	929533
30-Mar	1171	F	liv	no	S140	ME	L001	20059466	79.93%	16.24%	0.04%	748008
30-Mar	1169	M	liv	no	S130	ME	L001	20076249	80.62%	15.92%	0.04%	674098
29-Mar	1148	M	gi	yes	S72	ME	L001	20098597	80.04%	15.69%	0.05%	829231
29-Mar	1119	M	lu	yes	S46	ME	L001	20166813	79.85%	16.01%	0.05%	811709
30-Mar	1154	F	gi	no	S87	ME	L001	20268133	78.56%	16.71%	0.05%	934695
30-Mar	1173	M	liv	no	S145	ME	L001	20377266	79.88%	16.04%	0.04%	810881
30-Mar	1158	M	liv	yes	S110	ME	L001	20424734	79.35%	16.82%	0.04%	761992
29-Mar	1108	F	lu	yes	S36	ME	L001	20624656	79.26%	16.77%	0.04%	798370
30-Mar	1151	F	hyp	no	S78	ME	L001	20777729	78.93%	17.06%	0.03%	814439
30-Mar	1178	M	hyp	no	S158	ME	L001	20796916	76.73%	18.63%	0.03%	941695
30-Mar	1174	F	kid	no	S149	ME	L001	20829720	76.09%	20.00%	0.06%	783002
29-Mar	1143	M	gi	no	S67	ME	L001	20967614	81.36%	14.64%	0.05%	811260
30-Mar	1174	F	gi	no	S147	ME	L001	21059385	79.36%	16.40%	0.04%	865459
29-Mar	1071	M	kid	no	S14	ME	L001	21106803	78.25%	17.43%	0.07%	879096
30-Mar	1152	F	hyp	no	S83	ME	L001	21135671	77.29%	18.87%	0.03%	793683
30-Mar	1169	M	lu	no	S131	ME	L001	21170444	82.75%	13.75%	0.04%	716673
29-Mar	1071	M	hyp	no	S13	ME	L001	21258843	78.97%	16.51%	0.04%	937968
29-Mar	1119	M	liv	yes	S45	ME	L001	21291694	79.27%	16.37%	0.05%	904111
30-Mar	1155	F	kid	yes	S94	ME	L001	21342699	77.42%	17.96%	0.06%	955935
29-Mar	1127	M	lu	yes	S51	ME	L001	21364546	80.79%	15.96%	0.04%	673410
30-Mar	1192	M	lu	yes	S166	ME	L001	21379587	81.44%	14.93%	0.05%	749798
29-Mar	1089	M	gi	yes	S24	ME	L001	21502144	79.35%	16.03%	0.05%	955960
30-Mar	1155	F	hyp	yes	S93	ME	L001	21618008	73.99%	18.63%	0.05%	1572097
29-Mar	1010	F	kid	yes	S4	ME	L001	21624162	76.08%	19.65%	0.04%	902542
30-Mar	1174	F	liv	no	S150	ME	L001	21638459	79.82%	16.65%	0.04%	743488
30-Mar	1171	F	lu	no	S141	ME	L001	21858380	81.74%	14.83%	0.04%	722999
29-Mar	1139	M	liv	yes	S65	ME	L001	21887749	77.76%	17.07%	0.04%	1112676
30-Mar	1156	F	gi	yes	S97	ME	L001	21965287	75.22%	16.70%	0.05%	1728110
29-Mar	1119	M	kid	yes	S44	ME	L001	22014160	76.85%	19.40%	0.05%	799514
30-Mar	1192	M	hyp	yes	S163	ME	L001	22118663	78.14%	16.96%	0.04%	1059477
30-Mar	1158	M	hyp	yes	S108	ME	L001	22140959	78.20%	16.64%	0.04%	1115608
30-Mar	1174	F	hyp	no	S148	ME	L001	22172570	79.97%	15.77%	0.03%	921650
29-Mar	1013	M	gi	no	S5	ME	L001	22184925	79.21%	16.49%	0.05%	921147
29-Mar	1139	M	kid	yes	S64	ME	L001	22269574	76.05%	19.95%	0.04%	869038
30-Mar	1168	F	liv	yes	S125	ME	L001	22271092	80.61%	15.73%	0.04%	794194
29-Mar	1051	F	liv	yes	S11	ME	L001	22349080	81.05%	15.65%	0.04%	713178
30-Mar	1173	M	hyp	no	S143	ME	L001	22360269	78.28%	17.18%	0.04%	988958
30-Mar	1155	F	lu	yes	S96	ME	L001	22393022	80.71%	15.05%	0.04%	927864
29-Mar	1089	M	kid	yes	S26	ME	L001	22421636	76.14%	20.53%	0.04%	727191
30-Mar	1152	F	lu	no	S86	ME	L001	22435293	81.13%	14.64%	0.05%	921196
29-Mar	1105	M	gi	yes	S30	ME	L001	22559826	80.40%	14.99%	0.05%	1009443
29-Mar	1105	M	liv	yes	S33	ME	L001	22658148	79.52%	16.66%	0.03%	848386
29-Mar	1132	M	kid	no	S54	ME	L001	22746209	75.36%	20.16%	0.04%	995795
29-Mar	1089	M	lu	yes	S28	ME	L001	22898811	79.64%	16.22%	0.05%	915395
29-Mar	1081	M	liv	no	S22	ME	L001	22980128	79.39%	16.61%	0.04%	895600
29-Mar	1109	F	lu	no	S41	ME	L001	23140896	80.28%	15.30%	0.06%	991553
29-Mar	1138	M	gi	yes	S57	ME	L001	23160872	78.05%	16.09%	0.05%	1322953
30-Mar	1171	F	gi	no	S137	ME	L001	23200721	81.28%	14.63%	0.04%	925934
30-Mar	1192	M	liv	yes	S165	ME	L001	23230433	79.72%	16.27%	0.05%	903924
30-Mar	1173	M	gi	no	S142	ME	L001	23254742	79.44%	15.56%	0.05%	1125266
30-Mar	1158	M	gi	yes	S107	ME	L001	23370771	75.40%	15.19%	0.05%	2152585
29-Mar	1071	M	gi	no	S12	ME	L001	23405068	79.53%	15.72%	0.04%	1082747
29-Mar	1105	M	lu	yes	S34	ME	L001	23446770	79.82%	15.64%	0.05%	1037468
30-Mar	1151	F	kid	no	S79	ME	L001	23493407	76.51%	19.09%	0.05%	1003080
29-Mar	1132	M	liv	no	S55	ME	L001	23541552	76.77%	17.53%	0.03%	1323419
30-Mar	1158	M	lu	yes	S111	ME	L001	23599904	81.66%	14.69%	0.04%	832369
30-Mar	1151	F	gi	no	S77	ME	L001	23609358	79.82%	15.54%	0.04%	1065175
29-Mar	1138	M	kid	yes	S59	ME	L001	23655616	74.80%	19.82%	0.05%	1243120
29-Mar	1139	M	gi	yes	S62	ME	L001	23707338	78.77%	16.37%	0.05%	1120912
29-Mar	1138	M	liv	yes	S60	ME	L001	23752495	76.66%	17.42%	0.04%	1387095
30-Mar	1168	F	lu	yes	S126	ME	L001	23806502	81.69%	14.17%	0.05%	954289
30-Mar	1152	F	kid	no	S84	ME	L001	24119848	76.16%	19.86%	0.05%	931148
29-Mar	1127	M	kid	yes	S49	ME	L001	24142783	73.15%	23.58%	0.03%	774742
30-Mar	1192	M	gi	yes	S162	ME	L001	24430996	77.99%	15.46%	0.05%	1545299
29-Mar	1127	M	liv	yes	S50	ME	L001	24465562	78.80%	17.31%	0.03%	932636
29-Mar	1013	M	hyp	no	S6	ME	L001	24670666	78.07%	18.20%	0.03%	896051
29-Mar	1109	F	kid	no	S39	ME	L001	24842974	75.25%	20.40%	0.04%	1059871
30-Mar	1154	F	hyp	no	S88	ME	L001	24965591	77.07%	17.61%	0.04%	1301659
29-Mar	1143	M	lu	no	S71	ME	L001	25206822	80.00%	15.44%	0.06%	1115463
29-Mar	1013	M	kid	no	S7	ME	L001	25255737	76.74%	18.89%	0.05%	1073884
29-Mar	1013	M	lu	no	S9	ME	L001	25416502	81.07%	15.08%	0.05%	947551
29-Mar	1071	M	liv	no	S15	ME	L001	25464348	78.85%	16.98%	0.05%	1034812
30-Mar	1152	F	liv	no	S85	ME	L001	25735708	79.27%	16.74%	0.04%	1000809
29-Mar	1013	M	liv	no	S8	ME	L001	25799600	79.26%	16.64%	0.04%	1031514
29-Mar	1119	M	gi	yes	S42	ME	L001	25912099	75.38%	16.34%	0.04%	2099475
29-Mar	1081	M	kid	no	S21	ME	L001	26010315	75.90%	19.67%	0.06%	1116950
30-Mar	1175	F	gi	no	S152	ME	L001	26541948	78.82%	15.51%	0.05%	1472069
29-Mar	1089	M	liv	yes	S27	ME	L001	27029971	78.57%	16.84%	0.05%	1212144
29-Mar	1105	M	kid	yes	S32	ME	L001	27038887	75.91%	19.91%	0.04%	1108033
30-Mar	1148	M	lu	yes	S76	ME	L001	27343175	81.26%	14.48%	0.05%	1130979
29-Mar	1109	F	gi	no	S37	ME	L001	27814557	73.36%	15.61%	0.04%	3028750
29-Mar	1109	F	liv	no	S40	ME	L001	28133211	79.92%	16.78%	0.03%	910851
29-Mar	1081	M	hyp	no	S20	ME	L001	28495376	77.63%	17.40%	0.04%	1386210
29-Mar	1081	M	gi	no	S19	ME	L001	28510767	74.06%	15.89%	0.05%	2828156
29-Mar	1105	M	hyp	yes	S31	ME	L001	28667183	76.41%	19.27%	0.04%	1210478
30-Mar	1175	F	liv	no	S155	ME	L001	29175824	79.93%	16.60%	0.04%	981921
30-Mar	1152	F	gi	no	S82	ME	L001	29856300	78.89%	16.03%	0.05%	1477799
30-Mar	1175	F	kid	no	S154	ME	L001	30714248	76.71%	18.91%	0.09%	1279123
29-Mar	1109	F	hyp	no	S38	ME	L001	31133461	78.39%	17.43%	0.04%	1270802
29-Mar	1081	M	lu	no	S23	ME	L001	31599821	78.92%	17.37%	0.05%	1131110
30-Mar	1178	M	lu	no	S161	ME	L001	35052054	81.68%	14.80%	0.05%	1190699
29-Mar	1089	M	hyp	yes	S25	ME	L001	40767463	77.11%	19.23%	0.03%	1453835
30-Mar	1170	F	hyp	yes	S133	ME	L001	40875548	80.23%	15.63%	0.04%	1640097
30-Mar	1175	F	hyp	no	S153	ME	L001	41583259	77.72%	18.66%	0.04%	1462766
29-Mar	1119	M	hyp	yes	S43	ME	L001	41677542	77.49%	18.23%	0.04%	1747810
30-Mar	1170	F	kid	yes	S134	ME	L001	42782778	77.76%	18.61%	0.05%	1498763
30-Mar	1170	F	gi	yes	S132	ME	L001	44461718	80.32%	15.16%	0.05%	1948954
30-Mar	1178	M	gi	no	S157	ME	L001	50982260	80.60%	14.91%	0.04%	2216382
30-Mar	1168	F	gi	yes	S122	ME	L001	84654523	75.38%	14.72%	0.05%	8229513
30-Mar	1168	F	hyp	yes	S123	ME	L001	107199620	80.15%	15.93%	0.03%	4099021
